# Ts65Dn synaptic proteome partially recapitulates AD biochemical signature

**DOI:** 10.1101/2023.04.25.538253

**Authors:** Macarena Gómez de Salazar

## Abstract

Down syndrome (DS), caused by human chromosome 21 trisomy, is one of the most common genetic causes of intellectual disabilities. Moreover, approximately 60-80% of individuals with Down Syndrome develop early onset Alzheimer’s disease symptoms and neuropathology characterized by the deposition of senile plaques and neurofibrillary tangles. Spine loss and synaptic deficits are the main alterations present in both pathologies. The synaptic proteins that are altered in both pathologies have also been studied. However, a proteomic study comparing synaptic fractions from DS and AD patients is lacking. To address this aim, we optimized a biochemical subfractioning method to isolate postsynaptic fractions from the cortex of Ts65Dn Down syndrome murine model and the entorhinal cortex from AD subjects’ samples. These samples were used for further proteomic analysis to observe potential alterations in postsynaptic protein expression and protein-protein interaction networks. This study compared the Ts65Dn animal model and entorhinal cortex of AD subjects and revealed a common altered postsynaptic composition of the adult Ts65Dn mouse cortex and entorhinal cortex of AD subjects. These postsynaptic protein alterations might functionally underlie Ts65Dn-associated and AD-associated dendritic deterioration, microtubule organization, glutamatergic transmission, and phosphorylation alterations. They provide insight into the possible common pathological synaptic mechanisms of both diseases and the earliest stages of AD disease progression. Moreover, our proteomic data suggest potential drug targets for modulating the commonly altered postsynaptic mechanisms in DS and AD.
