## Supplementary material for "Ts65Dn synaptic proteome partially recapitulates AD biochemical signature": Supplementary Table 3.xlsx

### Sheet: Common proteins and ratios
Post EU.Accession	Post EU.Of GENE Symbol	Post EU.Description	Areas-Post EU	Post Control.Accession	Post Control.Of GENE Symbol	Post Control.Description	Area Post Control	Post Ts65Dn.Accession	Post Ts65Dn.Of GENE Symbol	Post Ts65Dn.Description	Area-Post Ts65Dn	Post AD.Accession	Post AD.Of GENE Symbol	Post AD.Description	Area-Post AD	RATIO DS/EU	RATIO AD/Control	Upregul/downregul in both		Log RATIO DS/EU	Log RATIO AD/Control
Q3UHJ0	AAK1	AP2-associated protein kinase 1 OS=Mus musculus GN=Aak1 PE=1 SV=2	120000000	Q2M2I8	AAK1	AP2-associated protein kinase 1 OS=Homo sapiens GN=AAK1 PE=1 SV=3	83000000	Q3UHJ0	AAK1	AP2-associated protein kinase 1 OS=Mus musculus GN=Aak1 PE=1 SV=2	82000000	Q2M2I8	AAK1	AP2-associated protein kinase 1 OS=Homo sapiens GN=AAK1 PE=1 SV=3	170000000	0.683333	2.04819		AAK1	-0.165367	0.311371
Q4JIM5	ABL2	Abelson tyrosine-protein kinase 2 OS=Mus musculus GN=Abl2 PE=1 SV=1	7300000	P42684	ABL2	Abelson tyrosine-protein kinase 2 OS=Homo sapiens GN=ABL2 PE=1 SV=1	1500000	Q4JIM5	ABL2	Abelson tyrosine-protein kinase 2 OS=Mus musculus GN=Abl2 PE=1 SV=1	4100000	P42684	ABL2	Abelson tyrosine-protein kinase 2 OS=Homo sapiens GN=ABL2 PE=1 SV=1	5700000	0.561644	3.8		ABL2	-0.250539
O08715	AKAP1	A-kinase anchor protein 1, mitochondrial OS=Mus musculus GN=Akap1 PE=1 SV=4	43000000	Q92667	AKAP1	A-kinase anchor protein 1, mitochondrial OS=Homo sapiens GN=AKAP1 PE=1 SV=1	2300000	O08715	AKAP1	A-kinase anchor protein 1, mitochondrial OS=Mus musculus GN=Akap1 PE=1 SV=4	9200000	Q92667	AKAP1	A-kinase anchor protein 1, mitochondrial OS=Homo sapiens GN=AKAP1 PE=1 SV=1	3600000	0.213953	1.56522		AKAP1	-0.669681
Q9WTQ5	AKAP12	A-kinase anchor protein 12 OS=Mus musculus GN=Akap12 PE=1 SV=1	2500000	Q02952	AKAP12	A-kinase anchor protein 12 OS=Homo sapiens GN=AKAP12 PE=1 SV=4	150000000	Q9WTQ5	AKAP12	A-kinase anchor protein 12 OS=Mus musculus GN=Akap12 PE=1 SV=1	4500000	Q02952	AKAP12	A-kinase anchor protein 12 OS=Homo sapiens GN=AKAP12 PE=1 SV=4	60000000	1.8	0.4		AKAP12	0.255273
D3YVF0	AKAP5	A-kinase anchor protein 5 OS=Mus musculus GN=Akap5 PE=1 SV=2	420000000	P24588	AKAP5	A-kinase anchor protein 5 OS=Homo sapiens GN=AKAP5 PE=1 SV=3	14000000	D3YVF0	AKAP5	A-kinase anchor protein 5 OS=Mus musculus GN=Akap5 PE=1 SV=2	520000000	P24588	AKAP5	A-kinase anchor protein 5 OS=Homo sapiens GN=AKAP5 PE=1 SV=3	36000000	1.2381	2.57143		AKAP5	0.0927541
Q8BKX1	BAIAP2	Brain-specific angiogenesis inhibitor 1-associated protein 2 OS=Mus musculus GN=Baiap2 PE=1 SV=2	310000000	Q9UQB8	BAIAP2	Brain-specific angiogenesis inhibitor 1-associated protein 2 OS=Homo sapiens GN=BAIAP2 PE=1 SV=1	380000	Q8BKX1	BAIAP2	Brain-specific angiogenesis inhibitor 1-associated protein 2 OS=Mus musculus GN=Baiap2 PE=1 SV=2	390000000	Q9UQB8	BAIAP2	Brain-specific angiogenesis inhibitor 1-associated protein 2 OS=Homo sapiens GN=BAIAP2 PE=1 SV=1	1900000	1.25806	5	UP	BAIAP2	0.0997029
Q68EF6	BEGAIN	Brain-enriched guanylate kinase-associated protein OS=Mus musculus GN=Begain PE=1 SV=2	8400000	Q9BUH8	BEGAIN	Brain-enriched guanylate kinase-associated protein OS=Homo sapiens GN=BEGAIN PE=1 SV=1	17000000	Q68EF6	BEGAIN	Brain-enriched guanylate kinase-associated protein OS=Mus musculus GN=Begain PE=1 SV=2	9600000	Q9BUH8	BEGAIN	Brain-enriched guanylate kinase-associated protein OS=Homo sapiens GN=BEGAIN PE=1 SV=1	23000000	1.14286	1.35294		BEGAIN	0.0579919
P28028	BRAF	Serine/threonine-protein kinase B-raf OS=Mus musculus GN=Braf PE=1 SV=3	11000000	P15056	BRAF	Serine/threonine-protein kinase B-raf OS=Homo sapiens GN=BRAF PE=1 SV=4	10000000	P28028	BRAF	Serine/threonine-protein kinase B-raf OS=Mus musculus GN=Braf PE=1 SV=3	2600000	P15056	BRAF	Serine/threonine-protein kinase B-raf OS=Homo sapiens GN=BRAF PE=1 SV=4	9000000	0.236364	0.9		BRAF	-0.626419
Q5RJI5	BRSK1	Serine/threonine-protein kinase BRSK1 OS=Mus musculus GN=Brsk1 PE=1 SV=1	5200000	Q8TDC3	BRSK1	Serine/threonine-protein kinase BRSK1 OS=Homo sapiens GN=BRSK1 PE=1 SV=2	4500000	Q5RJI5	BRSK1	Serine/threonine-protein kinase BRSK1 OS=Mus musculus GN=Brsk1 PE=1 SV=1	1300000	Q8TDC3	BRSK1	Serine/threonine-protein kinase BRSK1 OS=Homo sapiens GN=BRSK1 PE=1 SV=2	1600000	0.25	0.355556	DOWN	BRSK1	-0.60206
Q69Z98	BRSK2	Serine/threonine-protein kinase BRSK2 OS=Mus musculus GN=Brsk2 PE=1 SV=2	5300000	Q8IWQ3	BRSK2	Serine/threonine-protein kinase BRSK2 OS=Homo sapiens GN=BRSK2 PE=1 SV=3	7700000	Q69Z98	BRSK2	Serine/threonine-protein kinase BRSK2 OS=Mus musculus GN=Brsk2 PE=1 SV=2	2000000	Q8IWQ3	BRSK2	Serine/threonine-protein kinase BRSK2 OS=Homo sapiens GN=BRSK2 PE=1 SV=3	25000000	0.377358	3.24675		BRSK2	-0.423246
P11798	CAMK2A	Calcium/calmodulin-dependent protein kinase type II subunit alpha OS=Mus musculus GN=Camk2a PE=1 SV=2	1500000000	Q9UQM7	CAMK2A	Calcium/calmodulin-dependent protein kinase type II subunit alpha OS=Homo sapiens GN=CAMK2A PE=1 SV=2	900000000	P11798	CAMK2A	Calcium/calmodulin-dependent protein kinase type II subunit alpha OS=Mus musculus GN=Camk2a PE=1 SV=2	1500000000	Q9UQM7	CAMK2A	Calcium/calmodulin-dependent protein kinase type II subunit alpha OS=Homo sapiens GN=CAMK2A PE=1 SV=2	570000000	1	0.633333		CAMK2A	0
P28652	CAMK2B	Calcium/calmodulin-dependent protein kinase type II subunit beta OS=Mus musculus GN=Camk2b PE=1 SV=2	2700000000	Q13554	CAMK2B	Calcium/calmodulin-dependent protein kinase type II subunit beta OS=Homo sapiens GN=CAMK2B PE=1 SV=3	260000000	P28652	CAMK2B	Calcium/calmodulin-dependent protein kinase type II subunit beta OS=Mus musculus GN=Camk2b PE=1 SV=2	2500000000	Q13554	CAMK2B	Calcium/calmodulin-dependent protein kinase type II subunit beta OS=Homo sapiens GN=CAMK2B PE=1 SV=3	640000000	0.925926	2.46154		CAMK2B	-0.0334238
Q6PHZ2	CAMK2D	Calcium/calmodulin-dependent protein kinase type II subunit delta OS=Mus musculus GN=Camk2d PE=1 SV=1	120000000	Q13557	CAMK2D	Calcium/calmodulin-dependent protein kinase type II subunit delta OS=Homo sapiens GN=CAMK2D PE=1 SV=3	90000000	Q6PHZ2	CAMK2D	Calcium/calmodulin-dependent protein kinase type II subunit delta OS=Mus musculus GN=Camk2d PE=1 SV=1	4400000	Q13557	CAMK2D	Calcium/calmodulin-dependent protein kinase type II subunit delta OS=Homo sapiens GN=CAMK2D PE=1 SV=3	41000000	0.0366667	0.455556	DOWN	CAMK2D	-1.43573
Q923T9	CAMK2G	Calcium/calmodulin-dependent protein kinase type II subunit gamma OS=Mus musculus GN=Camk2g PE=1 SV=1	98000000	Q13555	CAMK2G	Calcium/calmodulin-dependent protein kinase type II subunit gamma OS=Homo sapiens GN=CAMK2G PE=1 SV=3	61000000	Q923T9	CAMK2G	Calcium/calmodulin-dependent protein kinase type II subunit gamma OS=Mus musculus GN=Camk2g PE=1 SV=1	54000000	Q13555	CAMK2G	Calcium/calmodulin-dependent protein kinase type II subunit gamma OS=Homo sapiens GN=CAMK2G PE=1 SV=3	30000000	0.55102	0.491803	DOWN	CAMK2G	-0.258832
O35495	CDK14	Cyclin-dependent kinase 14 OS=Mus musculus GN=Cdk14 PE=1 SV=2	9000000	O94921	CDK14	Cyclin-dependent kinase 14 OS=Homo sapiens GN=CDK14 PE=1 SV=3	24000000	O35495	CDK14	Cyclin-dependent kinase 14 OS=Mus musculus GN=Cdk14 PE=1 SV=2	3200000	O94921	CDK14	Cyclin-dependent kinase 14 OS=Homo sapiens GN=CDK14 PE=1 SV=3	22000000	0.355556	0.916667		CDK14	-0.449093
Q80YA9	CNKSR2	Connector enhancer of kinase suppressor of ras 2 OS=Mus musculus GN=Cnksr2 PE=1 SV=1	9100000	Q8WXI2	CNKSR2	Connector enhancer of kinase suppressor of ras 2 OS=Homo sapiens GN=CNKSR2 PE=1 SV=1	34000000	Q80YA9	CNKSR2	Connector enhancer of kinase suppressor of ras 2 OS=Mus musculus GN=Cnksr2 PE=1 SV=1	28000000	Q8WXI2	CNKSR2	Connector enhancer of kinase suppressor of ras 2 OS=Homo sapiens GN=CNKSR2 PE=1 SV=1	16000000	3.07692	0.470588		CNKSR2	0.488117
Q9JLM8	DCLK1	Serine/threonine-protein kinase DCLK1 OS=Mus musculus GN=Dclk1 PE=1 SV=1	56000000	O15075	DCLK1	Serine/threonine-protein kinase DCLK1 OS=Homo sapiens GN=DCLK1 PE=1 SV=2	82000000	Q9JLM8	DCLK1	Serine/threonine-protein kinase DCLK1 OS=Mus musculus GN=Dclk1 PE=1 SV=1	73000000	O15075	DCLK1	Serine/threonine-protein kinase DCLK1 OS=Homo sapiens GN=DCLK1 PE=1 SV=2	16000000	1.30357	0.195122		DCLK1	0.115135
Q9D415	DLGAP1	Disks large-associated protein 1 OS=Mus musculus GN=Dlgap1 PE=1 SV=3	290000000	O14490	DLGAP1	Disks large-associated protein 1 OS=Homo sapiens GN=DLGAP1 PE=1 SV=1	91000000	Q9D415	DLGAP1	Disks large-associated protein 1 OS=Mus musculus GN=Dlgap1 PE=1 SV=3	200000000	O14490	DLGAP1	Disks large-associated protein 1 OS=Homo sapiens GN=DLGAP1 PE=1 SV=1	72000000	0.689655	0.791209		DLGAP1	-0.161368
Q2NL51	GSK3A	Glycogen synthase kinase-3 alpha OS=Mus musculus GN=Gsk3a PE=1 SV=2	650000	P49840	GSK3A	Glycogen synthase kinase-3 alpha OS=Homo sapiens GN=GSK3A PE=1 SV=2	30000000	Q2NL51	GSK3A	Glycogen synthase kinase-3 alpha OS=Mus musculus GN=Gsk3a PE=1 SV=2	2100000	P49840	GSK3A	Glycogen synthase kinase-3 alpha OS=Homo sapiens GN=GSK3A PE=1 SV=2	24000000	3.23077	0.8		GSK3A	0.509306
A2CG49	KALRN	Kalirin OS=Mus musculus GN=Kalrn PE=1 SV=1	1600000	O60229	KALRN	Kalirin OS=Homo sapiens GN=KALRN PE=1 SV=2	3300000	A2CG49	KALRN	Kalirin OS=Mus musculus GN=Kalrn PE=1 SV=1	1200000	O60229	KALRN	Kalirin OS=Homo sapiens GN=KALRN PE=1 SV=2	1500000	0.75	0.454545	DOWN	KALRN	-0.124939
Q61097	KSR1	Kinase suppressor of Ras 1 OS=Mus musculus GN=Ksr1 PE=1 SV=1	5500000	Q8IVT5	KSR1	Kinase suppressor of Ras 1 OS=Homo sapiens GN=KSR1 PE=1 SV=3	1700000	Q61097	KSR1	Kinase suppressor of Ras 1 OS=Mus musculus GN=Ksr1 PE=1 SV=1	2100000	Q8IVT5	KSR1	Kinase suppressor of Ras 1 OS=Homo sapiens GN=KSR1 PE=1 SV=3	490000	0.381818	0.288235	DOWN	KSR1	-0.418143
Q80U28	MADD	MAP kinase-activating death domain protein OS=Mus musculus GN=Madd PE=1 SV=2	25000000	Q8WXG6	MADD	MAP kinase-activating death domain protein OS=Homo sapiens GN=MADD PE=1 SV=2	89000000	Q80U28	MADD	MAP kinase-activating death domain protein OS=Mus musculus GN=Madd PE=1 SV=2	4600000	Q8WXG6	MADD	MAP kinase-activating death domain protein OS=Homo sapiens GN=MADD PE=1 SV=2	160000000	0.184	1.79775		MADD	-0.735182
Q9EQJ9	MAGI3	Membrane-associated guanylate kinase, WW and PDZ domain-containing protein 3 OS=Mus musculus GN=Magi3 PE=1 SV=2	9700000	Q5TCQ9	MAGI3	Membrane-associated guanylate kinase, WW and PDZ domain-containing protein 3 OS=Homo sapiens GN=MAGI3 PE=1 SV=2	37000000	Q9EQJ9	MAGI3	Membrane-associated guanylate kinase, WW and PDZ domain-containing protein 3 OS=Mus musculus GN=Magi3 PE=1 SV=2	24000000	Q5TCQ9	MAGI3	Membrane-associated guanylate kinase, WW and PDZ domain-containing protein 3 OS=Homo sapiens GN=MAGI3 PE=1 SV=2	41000000	2.47423	1.10811		MAGI3	0.39344
Q60700	MAP3K12	Mitogen-activated protein kinase kinase kinase 12 OS=Mus musculus GN=Map3k12 PE=1 SV=1	2800000	Q12852	MAP3K12	Mitogen-activated protein kinase kinase kinase 12 OS=Homo sapiens GN=MAP3K12 PE=1 SV=2	3000000	Q60700	MAP3K12	Mitogen-activated protein kinase kinase kinase 12 OS=Mus musculus GN=Map3k12 PE=1 SV=1	6900000	Q12852	MAP3K12	Mitogen-activated protein kinase kinase kinase 12 OS=Homo sapiens GN=MAP3K12 PE=1 SV=2	1300000	2.46429	0.433333		MAP3K12	0.391691
P97820	map4k4	Mitogen-activated protein kinase kinase kinase kinase 4 OS=Mus musculus GN=Map4k4 PE=1 SV=1	12000000	O95819	map4k4	Mitogen-activated protein kinase kinase kinase kinase 4 OS=Homo sapiens GN=MAP4K4 PE=1 SV=2	3500000	P97820	map4k4	Mitogen-activated protein kinase kinase kinase kinase 4 OS=Mus musculus GN=Map4k4 PE=1 SV=1	610000	O95819	map4k4	Mitogen-activated protein kinase kinase kinase kinase 4 OS=Homo sapiens GN=MAP4K4 PE=1 SV=2	3100000	0.0508333	0.885714		map4k4	-1.29385
Q7TSJ2	MAP6	Microtubule-associated protein 6 OS=Mus musculus GN=Map6 PE=1 SV=2	730000000	Q96JE9	MAP6	Microtubule-associated protein 6 OS=Homo sapiens GN=MAP6 PE=1 SV=2	8200000	Q7TSJ2	MAP6	Microtubule-associated protein 6 OS=Mus musculus GN=Map6 PE=1 SV=2	1400000000	Q96JE9	MAP6	Microtubule-associated protein 6 OS=Homo sapiens GN=MAP6 PE=1 SV=2	13000000	1.91781	1.58537	UP	MARCKS	0.282805
P28667	MARCKSL1	MARCKS-related protein OS=Mus musculus GN=Marcksl1 PE=1 SV=2	61000000	P49006	MARCKSL1	MARCKS-related protein OS=Homo sapiens GN=MARCKSL1 PE=1 SV=2	7000000	P28667	MARCKSL1	MARCKS-related protein OS=Mus musculus GN=Marcksl1 PE=1 SV=2	64000000	P49006	MARCKSL1	MARCKS-related protein OS=Homo sapiens GN=MARCKSL1 PE=1 SV=2	12000000	1.04918	1.71429		MARCKSL1	0.0208501
Q3U214	MAST3	Microtubule-associated serine/threonine-protein kinase 3 OS=Mus musculus GN=Mast3 PE=1 SV=3	26000000	O60307	MAST3	Microtubule-associated serine/threonine-protein kinase 3 OS=Homo sapiens GN=MAST3 PE=1 SV=2	6100000	Q3U214	MAST3	Microtubule-associated serine/threonine-protein kinase 3 OS=Mus musculus GN=Mast3 PE=1 SV=3	20000000	O60307	MAST3	Microtubule-associated serine/threonine-protein kinase 3 OS=Homo sapiens GN=MAST3 PE=1 SV=2	4000000	0.769231	0.655738		MAST3	-0.113943
Q811L6	MAST4	Microtubule-associated serine/threonine-protein kinase 4 OS=Mus musculus GN=Mast4 PE=1 SV=3	9300000	O15021	MAST4	Microtubule-associated serine/threonine-protein kinase 4 OS=Homo sapiens GN=MAST4 PE=1 SV=3	5900000	Q811L6	MAST4	Microtubule-associated serine/threonine-protein kinase 4 OS=Mus musculus GN=Mast4 PE=1 SV=3	11000000	O15021	MAST4	Microtubule-associated serine/threonine-protein kinase 4 OS=Homo sapiens GN=MAST4 PE=1 SV=3	10000000	1.1828	1.69492		MAST4	0.0729097
Q9JM52	MINK1	Misshapen-like kinase 1 OS=Mus musculus GN=Mink1 PE=1 SV=3	30000000	Q8N4C8	MINK1	Misshapen-like kinase 1 OS=Homo sapiens GN=MINK1 PE=1 SV=2	4800000	Q9JM52	MINK1	Misshapen-like kinase 1 OS=Mus musculus GN=Mink1 PE=1 SV=3	41000000	Q8N4C8	MINK1	Misshapen-like kinase 1 OS=Homo sapiens GN=MINK1 PE=1 SV=2	21000000	1.36667	4.375	UP	MINK1	0.135663
Q6PDN3	MYLK	Myosin light chain kinase, smooth muscle OS=Mus musculus GN=Mylk PE=1 SV=3	5100000	Q15746	MYLK	Myosin light chain kinase, smooth muscle OS=Homo sapiens GN=MYLK PE=1 SV=4	350000000	Q6PDN3	MYLK	Myosin light chain kinase, smooth muscle OS=Mus musculus GN=Mylk PE=1 SV=3	5000000	Q15746	MYLK	Myosin light chain kinase, smooth muscle OS=Homo sapiens GN=MYLK PE=1 SV=4	180000000	0.980392	0.514286		MYLK	-0.00860017
Q6VNS1	NTRK3	NT-3 growth factor receptor OS=Mus musculus GN=Ntrk3 PE=1 SV=1	20000000	Q16288	NTRK3	NT-3 growth factor receptor OS=Homo sapiens GN=NTRK3 PE=1 SV=2	8500000	Q6VNS1	NTRK3	NT-3 growth factor receptor OS=Mus musculus GN=Ntrk3 PE=1 SV=1	13000000	Q16288	NTRK3	NT-3 growth factor receptor OS=Homo sapiens GN=NTRK3 PE=1 SV=2	15000000	0.65	1.76471		NTRK3	-0.187087
Q641K5	NUAK1	NUAK family SNF1-like kinase 1 OS=Mus musculus GN=Nuak1 PE=1 SV=1	1100000	O60285	NUAK1	NUAK family SNF1-like kinase 1 OS=Homo sapiens GN=NUAK1 PE=1 SV=1	4500000	Q641K5	NUAK1	NUAK family SNF1-like kinase 1 OS=Mus musculus GN=Nuak1 PE=1 SV=1	1700000	O60285	NUAK1	NUAK family SNF1-like kinase 1 OS=Homo sapiens GN=NUAK1 PE=1 SV=1	6600000	1.54545	1.46667	UP	NUAK1	0.189056
Q61644	PACSIN1	Protein kinase C and casein kinase substrate in neurons protein 1 OS=Mus musculus GN=Pacsin1 PE=1 SV=1	72000000	Q9BY11	PACSIN1	Protein kinase C and casein kinase substrate in neurons protein 1 OS=Homo sapiens GN=PACSIN1 PE=1 SV=1	1500000	Q61644	PACSIN1	Protein kinase C and casein kinase substrate in neurons protein 1 OS=Mus musculus GN=Pacsin1 PE=1 SV=1	180000000	Q9BY11	PACSIN1	Protein kinase C and casein kinase substrate in neurons protein 1 OS=Homo sapiens GN=PACSIN1 PE=1 SV=1	15000000	2.5	10	UP	PACSIN1	0.39794
Q9Z2A0	PDPK1	3-phosphoinositide-dependent protein kinase 1 OS=Mus musculus GN=Pdpk1 PE=1 SV=2	16000000	O15530	PDPK1	3-phosphoinositide-dependent protein kinase 1 OS=Homo sapiens GN=PDPK1 PE=1 SV=1	48000000	Q9Z2A0	PDPK1	3-phosphoinositide-dependent protein kinase 1 OS=Mus musculus GN=Pdpk1 PE=1 SV=2	2700000	O15530	PDPK1	3-phosphoinositide-dependent protein kinase 1 OS=Homo sapiens GN=PDPK1 PE=1 SV=1	32000000	0.16875	0.666667	DOWN	PDPK1	-0.772756
Q69Z38	PEAK1	Pseudopodium-enriched atypical kinase 1 OS=Mus musculus GN=Peak1 PE=1 SV=4	1200000	Q9H792	PEAK1	Pseudopodium-enriched atypical kinase 1 OS=Homo sapiens GN=PEAK1 PE=1 SV=4	4400000	Q69Z38	PEAK1	Pseudopodium-enriched atypical kinase 1 OS=Mus musculus GN=Peak1 PE=1 SV=4	5300000	Q9H792	PEAK1	Pseudopodium-enriched atypical kinase 1 OS=Homo sapiens GN=PEAK1 PE=1 SV=4	12000000	4.41667	2.72727	UP	PEAK1	0.645095
E9Q3L2	PI4KA	Phosphatidylinositol 4-kinase alpha OS=Mus musculus GN=Pi4ka PE=1 SV=2	230000000	P42356	PI4KA	Phosphatidylinositol 4-kinase alpha OS=Homo sapiens GN=PI4KA PE=1 SV=4	6800000	E9Q3L2	PI4KA	Phosphatidylinositol 4-kinase alpha OS=Mus musculus GN=Pi4ka PE=1 SV=2	9700000	P42356	PI4KA	Phosphatidylinositol 4-kinase alpha OS=Homo sapiens GN=PI4KA PE=1 SV=4	13000000	0.0421739	1.91176		PI4KA	-1.37496
Q9DBC7	PRKAR1A	cAMP-dependent protein kinase type I-alpha regulatory subunit OS=Mus musculus GN=Prkar1a PE=1 SV=3	1600000	P10644	PRKAR1A	cAMP-dependent protein kinase type I-alpha regulatory subunit OS=Homo sapiens GN=PRKAR1A PE=1 SV=1	1300000	Q9DBC7	PRKAR1A	cAMP-dependent protein kinase type I-alpha regulatory subunit OS=Mus musculus GN=Prkar1a PE=1 SV=3	1000000	P10644	PRKAR1A	cAMP-dependent protein kinase type I-alpha regulatory subunit OS=Homo sapiens GN=PRKAR1A PE=1 SV=1	2700000	0.625	2.07692		PRKAR1A	-0.20412
P20444	PRKCA	Protein kinase C alpha type OS=Mus musculus GN=Prkca PE=1 SV=3	53000000	P17252	PRKCA	Protein kinase C alpha type OS=Homo sapiens GN=PRKCA PE=1 SV=4	320000000	P20444	PRKCA	Protein kinase C alpha type OS=Mus musculus GN=Prkca PE=1 SV=3	31000000	P17252	PRKCA	Protein kinase C alpha type OS=Homo sapiens GN=PRKCA PE=1 SV=4	480000000	0.584906	1.5		PRKCA	-0.232914
P68404	PRKCB	Protein kinase C beta type OS=Mus musculus GN=Prkcb PE=1 SV=4	500000	P05771	PRKCB	Protein kinase C beta type OS=Homo sapiens GN=PRKCB PE=1 SV=4	7700000	P68404	PRKCB	Protein kinase C beta type OS=Mus musculus GN=Prkcb PE=1 SV=4	920000	P05771	PRKCB	Protein kinase C beta type OS=Homo sapiens GN=PRKCB PE=1 SV=4	15000000	1.84	1.94805	UP	PRKCB	0.264818
P16054	PRKCE	Protein kinase C epsilon type OS=Mus musculus GN=Prkce PE=1 SV=1	29000000	Q02156	PRKCE	Protein kinase C epsilon type OS=Homo sapiens GN=PRKCE PE=1 SV=1	75000000	P16054	PRKCE	Protein kinase C epsilon type OS=Mus musculus GN=Prkce PE=1 SV=1	41000000	Q02156	PRKCE	Protein kinase C epsilon type OS=Homo sapiens GN=PRKCE PE=1 SV=1	140000000	1.41379	1.86667	UP	PRKCE	0.150386
P63318	prkcg	Protein kinase C gamma type OS=Mus musculus GN=Prkcg PE=1 SV=1	78000000	P05129	prkcg	Protein kinase C gamma type OS=Homo sapiens GN=PRKCG PE=1 SV=3	230000000	P63318	prkcg	Protein kinase C gamma type OS=Mus musculus GN=Prkcg PE=1 SV=1	57000000	P05129	prkcg	Protein kinase C gamma type OS=Homo sapiens GN=PRKCG PE=1 SV=3	60000000	0.730769	0.26087	DOWN	prkcg	-0.13622
Q61410	PRKG2	cGMP-dependent protein kinase 2 OS=Mus musculus GN=Prkg2 PE=1 SV=1	18000000	Q13237	PRKG2	cGMP-dependent protein kinase 2 OS=Homo sapiens GN=PRKG2 PE=1 SV=1	2400000	Q61410	PRKG2	cGMP-dependent protein kinase 2 OS=Mus musculus GN=Prkg2 PE=1 SV=1	17000000	Q13237	PRKG2	cGMP-dependent protein kinase 2 OS=Homo sapiens GN=PRKG2 PE=1 SV=1	2200000	0.944444	0.916667	NORMAL	PRKG2	-0.0248236
Q9WTX2	PRKRA	Interferon-inducible double-stranded RNA-dependent protein kinase activator A OS=Mus musculus GN=Prkra PE=1 SV=1	40000000	O75569	PRKRA	Interferon-inducible double-stranded RNA-dependent protein kinase activator A OS=Homo sapiens GN=PRKRA PE=1 SV=1	47000000	Q9WTX2	PRKRA	Interferon-inducible double-stranded RNA-dependent protein kinase activator A OS=Mus musculus GN=Prkra PE=1 SV=1	1900000	O75569	PRKRA	Interferon-inducible double-stranded RNA-dependent protein kinase activator A OS=Homo sapiens GN=PRKRA PE=1 SV=1	550000	0.0475	0.0117021	DOWN	PRKRA	-1.32331
Q61136	PRPF4B	Serine/threonine-protein kinase PRP4 homolog OS=Mus musculus GN=Prpf4b PE=1 SV=3	970000	Q13523	PRPF4B	Serine/threonine-protein kinase PRP4 homolog OS=Homo sapiens GN=PRPF4B PE=1 SV=3	3500000	Q61136	PRPF4B	Serine/threonine-protein kinase PRP4 homolog OS=Mus musculus GN=Prpf4b PE=1 SV=3	3400000	Q13523	PRPF4B	Serine/threonine-protein kinase PRP4 homolog OS=Homo sapiens GN=PRPF4B PE=1 SV=3	5400000	3.50515	1.54286	UP	PRPF4B	0.544707
Q8R550	SH3KBP1	SH3 domain-containing kinase-binding protein 1 OS=Mus musculus GN=Sh3kbp1 PE=1 SV=1	17000000	Q96B97	SH3KBP1	SH3 domain-containing kinase-binding protein 1 OS=Homo sapiens GN=SH3KBP1 PE=1 SV=2	4700000	Q8R550	SH3KBP1	SH3 domain-containing kinase-binding protein 1 OS=Mus musculus GN=Sh3kbp1 PE=1 SV=1	7600000	Q96B97	SH3KBP1	SH3 domain-containing kinase-binding protein 1 OS=Homo sapiens GN=SH3KBP1 PE=1 SV=2	2900000	0.447059	0.617021	DOWN	SH3KBP1	-0.349635
Q62407	SPEG	Striated muscle-specific serine/threonine-protein kinase OS=Mus musculus GN=Speg PE=1 SV=2	11000000	Q15772	SPEG	Striated muscle preferentially expressed protein kinase OS=Homo sapiens GN=SPEG PE=1 SV=4	16000000	Q62407	SPEG	Striated muscle-specific serine/threonine-protein kinase OS=Mus musculus GN=Speg PE=1 SV=2	12000000	Q15772	SPEG	Striated muscle preferentially expressed protein kinase OS=Homo sapiens GN=SPEG PE=1 SV=4	5000000	1.09091	0.3125		SPEG	0.0377886
Q5F2E8	TAOK1	Serine/threonine-protein kinase TAO1 OS=Mus musculus GN=Taok1 PE=1 SV=1	26000000	Q7L7X3	TAOK1	Serine/threonine-protein kinase TAO1 OS=Homo sapiens GN=TAOK1 PE=1 SV=1	5800000	Q5F2E8	TAOK1	Serine/threonine-protein kinase TAO1 OS=Mus musculus GN=Taok1 PE=1 SV=1	76000000	Q7L7X3	TAOK1	Serine/threonine-protein kinase TAO1 OS=Homo sapiens GN=TAOK1 PE=1 SV=1	29000000	2.92308	5	UP	TAOK1	0.46584
P83510	TNIK	Traf2 and NCK-interacting protein kinase OS=Mus musculus GN=Tnik PE=1 SV=2	92000000	Q9UKE5	TNIK	TRAF2 and NCK-interacting protein kinase OS=Homo sapiens GN=TNIK PE=1 SV=1	6100000	P83510	TNIK	Traf2 and NCK-interacting protein kinase OS=Mus musculus GN=Tnik PE=1 SV=2	82000000	Q9UKE5	TNIK	TRAF2 and NCK-interacting protein kinase OS=Homo sapiens GN=TNIK PE=1 SV=1	17000000	0.891304	2.78689		TNIK	-0.049974
Q6PCN3	TTBK1	Tau-tubulin kinase 1 OS=Mus musculus GN=Ttbk1 PE=1 SV=3	6200000	Q5TCY1	TTBK1	Tau-tubulin kinase 1 OS=Homo sapiens GN=TTBK1 PE=1 SV=2	4900000	Q6PCN3	TTBK1	Tau-tubulin kinase 1 OS=Mus musculus GN=Ttbk1 PE=1 SV=3	13000000	Q5TCY1	TTBK1	Tau-tubulin kinase 1 OS=Homo sapiens GN=TTBK1 PE=1 SV=2	13000000	2.09677	2.65306	UP	TTBK1	0.321552
O70405	ULK1	Serine/threonine-protein kinase ULK1 OS=Mus musculus GN=Ulk1 PE=1 SV=1	7900000	O75385	ULK1	Serine/threonine-protein kinase ULK1 OS=Homo sapiens GN=ULK1 PE=1 SV=2	4200000	O70405	ULK1	Serine/threonine-protein kinase ULK1 OS=Mus musculus GN=Ulk1 PE=1 SV=1	13000000	O75385	ULK1	Serine/threonine-protein kinase ULK1 OS=Homo sapiens GN=ULK1 PE=1 SV=2	630000	1.64557	0.15		ULK1	0.216316
Q3UH66	WNK2	Serine/threonine-protein kinase WNK2 OS=Mus musculus GN=Wnk2 PE=1 SV=2	11000000	Q9Y3S1	WNK2	Serine/threonine-protein kinase WNK2 OS=Homo sapiens GN=WNK2 PE=1 SV=4	52000000	Q3UH66	WNK2	Serine/threonine-protein kinase WNK2 OS=Mus musculus GN=Wnk2 PE=1 SV=2	31000000	Q9Y3S1	WNK2	Serine/threonine-protein kinase WNK2 OS=Homo sapiens GN=WNK2 PE=1 SV=4	53000000	2.81818	1.01923		WNK2	0.449969
Q80XP9	WNK3	Serine/threonine-protein kinase WNK3 OS=Mus musculus GN=Wnk3 PE=1 SV=3	9300000	Q9BYP7	WNK3	Serine/threonine-protein kinase WNK3 OS=Homo sapiens GN=WNK3 PE=1 SV=3	1100000	Q80XP9	WNK3	Serine/threonine-protein kinase WNK3 OS=Mus musculus GN=Wnk3 PE=1 SV=3	17000000	Q9BYP7	WNK3	Serine/threonine-protein kinase WNK3 OS=Homo sapiens GN=WNK3 PE=1 SV=3	2400000	1.82796	2.18182	UP	WNK3	0.261966
